# Red deer *Cervus elaphus* blink more in larger groups

**DOI:** 10.1101/2020.08.11.245837

**Authors:** Zeke W. Rowe, Joseph H. Robins, Sean A. Rands

## Abstract

Most animals need to spend time being vigilant for predators, at the expense of other activities such as foraging. Group-living animals can benefit from the shared vigilance effort of other group members, with individuals reducing personal vigilance effort as group size increases. Behaviours like active scanning or head lifting are usually used to quantify vigilance, but may not be accurate measures as the individual could be conducting them for other purposes. We suggest that measuring an animal’s blinking rate gives a meaningful measure of vigilance: increased blinking implies reduced vigilance, as the animal cannot detect predators when its eyes are closed. We demonstrate that as group size increases in red deer, individuals increase their blink rate, confirming the prediction that vigilance should decrease. Blinking is a simple non-invasive measure, and offers a useful metric for assessing the welfare of animals experiencing an increase in perceived predation risk or other stressors.
