## Supplementary material for "Red deer *Cervus elaphus* blink more in larger groups": Raw data

blinks	groupsize	deerdata	sex	age	day
27.25	35.5	MF	f	m	1
15.5	38	MF	f	m	1
2.75	37.75	MF	f	m	1
6.125	34.375	MF	f	m	1
2.666666667	1	MF	f	m	1
3.571428571	16.14285714	MF	f	m	1
4	16.42857143	MF	f	m	1
3	2.5	MF	f	m	1
2.25	1	MF	f	m	1
6.5	20	MF	f	m	1
16.2	16	MF	f	m	2
4.5	13	MF	f	m	2
2.666666667	1.5	MF	f	m	2
4.5	15.25	MF	f	m	2
3.5	9.25	MF	f	m	2
3	3	MF	f	m	2
2.5	1.5	MF	f	m	2
6.375	14.875	MF	f	m	3
2.666666667	2.333333333	MF	f	m	3
7.714285714	14.28571429	MF	f	m	3
2.25	1	MF	f	m	3
5.833333333	9.666666667	MF	f	m	3
16.25	42.75	MF	f	m	3
8.4	28	MF	f	m	3
6.142857143	10.28571429	MF	f	m	3
5.3	15.4	MF	f	m	3
4.5	14.5	MF	f	m	3
7.428571429	16.42857143	MF	f	m	3
2.666666667	2	MF	f	m	4
6.333333333	8	MF	f	m	4
7.166666667	14	MF	f	m	4
1.666666667	1.333333333	MF	f	m	4
12.5	23.5	MF	f	m	4
3.333333333	6	MF	f	m	4
9.6	17.6	MF	f	m	4
1.5	1	MF	f	m	4
2.5	4.166666667	MF	f	m	4
14	22	MF	f	m	4
1.5	1	MF	f	m	4
7.857142857	12.71428571	MF	f	m	5
10.25	22	MF	f	m	5
2.8	2.6	MF	f	m	5
2.5	1	MF	f	m	5
3	4.5	MF	f	m	5
2.166666667	2	MF	f	m	5
5.25	7.5	MF	f	m	5
2.666666667	1	MF	f	m	5
2	1.5	MF	f	m	5
2.6	2.1	YF	f	y	1
11	32	YF	f	y	1
3	10	YF	f	y	2
4.6	7	YF	f	y	3
3.5	5	YF	f	y	4
4.333333333	8.666666667	YF	f	y	4
6	13	YF	f	y	5
3	5.5	YF	f	y	5
1.857142857	3.285714286	YF	f	y	5
1.5	1	MM	m	m	1
2.5	2	MM	m	m	1
2.5	1	MM	m	m	2
1.666666667	1	MM	m	m	2
2.25	1	MM	m	m	2
1.75	1	MM	m	m	3
8	3	MM	m	m	3
4	1	MM	m	m	3
1	1	MM	m	m	4
1.166666667	1	MM	m	m	5
2.5	1.5	YM	m	y	1
2	2.333333333	YM	m	y	2
2.8	2.6	YM	m	y	2
1.666666667	2.333333333	YM	m	y	2
3	4	YM	m	y	2
1.75	1.5	YM	m	y	4
3.2	4	YM	m	y	5
1.5	2	YM	m	y	5
